# Site saturation mutagenesis of 500 human protein domains reveals the contribution of protein destabilization to genetic disease

**DOI:** 10.1101/2024.04.26.591310

**Authors:** Antoni Beltran, Xiang’er Jiang, Yue Shen, Ben Lehner

## Abstract

Missense variants that change the amino acid sequences of proteins cause one third of human genetic diseases^1^. Tens of millions of missense variants exist in the current human population, with the vast majority having unknown functional consequences. Here we present the first large-scale experimental analysis of human missense variants across many different proteins. Using DNA synthesis and cellular selection experiments we quantify the impact of >500,000 variants on the abundance of >500 human protein domains. This dataset, Human Domainome 1, reveals that >60% of pathogenic missense variants reduce protein stability. The contribution of stability to protein fitness varies across proteins and diseases, and is particularly important in recessive disorders. Combining stability measurements with protein language models annotates functional sites across proteins. Mutational effects on stability are largely conserved in homologous domains, allowing accurate stability prediction across entire protein families using energy models. Domainome 1 demonstrates the feasibility of assaying human protein variants at scale and provides a large consistent reference dataset for clinical variant interpretation and the training and benchmarking of computational methods.
