## Extended data table 1 for "Site saturation mutagenesis of 500 human protein domains reveals the contribution of protein destabilization to genetic disease"

library	aa size range	number of domains	nt variants	aa variants	aa variants detected	nb. retained domains	nb. retained variants
D1	19-28	373	260832	172894	165954	54	24067
D2	69-83	112	228160	168649	153043	51	69771
D3	87-99	41	116032	72954	68216	34	57830
D4	71-86	94	239456	149755	130201	55	80087
D5	59-70	103	208960	130682	118766	50	60689
D6	59-70	97	200128	125135	111574	63	75133
D7	46-58	111	189632	117447	106897	64	64478
D8	46-58	156	263200	164628	155314	72	74922
D9	27-45	161	207328	128440	108151	79	56557
total		1248	1913728	1230584	1118116	522	563534
